# NEOage clocks - Epigenetic clocks to estimate post-menstrual and postnatal age in preterm infants

**DOI:** 10.1101/2021.05.13.444018

**Authors:** Stefan Graw, Marie Camerota, Brian S. Carter, Jennifer Helderman, Julie A. Hofheimer, Elisabeth C. McGowan, Charles R. Neal, Steven L. Pastyrnak, Lynne M. Smith, Sheri A. DellaGrotta, Lynne M. Dansereau, James F. Padbury, T. Michael O’Shea, Barry M. Lester, Carmen J. Marsit, Todd M. Everson

## Abstract

Epigenetic clocks based on DNA methylation (DNAm) can to accurately predict chronological age and are thought to capture biological aging. A variety of epigenetic clocks have been developed for different tissue types and age ranges, but none has focused on age prediction for preterm infants. Epigenetic estimators of biological age might be especially informative in epidemiologic studies of neonates, particularly those born preterm, since this is a key developmental window. Neonatal DNAm is dynamic and preterm infants are at heightened risk of developmental impairments. We aimed to fill this gap by developing epigenetic clocks for neonatal aging in preterm infants.

As part of the Neonatal Neurobehavior and Outcomes in Very Preterm Infants (NOVI) study, buccal cells were collected at NICU discharge to profile DNAm levels in 542 very preterm infants. We applied elastic net regression to identify four epigenetic clocks (NEOage) predictive of post-menstrual and postnatal age, compatible with the Illumina EPIC and 450K arrays. We observed high correlations between predicted and reported ages (0.93 – 0.94) with root mean squared errors (1.28 - 1.63 weeks).

Epigenetic estimators of neonatal aging in preterm infants can be useful tools to evaluate biological maturity and associations with neonatal and long-term morbidities.
