## Supplementary Table 1 for "NEOage clocks - Epigenetic clocks to estimate post-menstrual and postnatal age in preterm infants"

ID	coef
(Intercept)	35.5501541023433
cg12172057	-0.00791437021096983
cg05394010	-0.079748323162693
cg11353598	0.0125897135761931
cg08569979	0.0723653434742717
cg14516100	0.07014800882154
cg13045134	-0.00750066751896987
cg12510512	-0.0579682109066646
cg25976672	0.0635282017323956
cg23705938	0.147780354916904
cg07196673	0.113822296064222
cg02454264	-0.00633615606658712
cg10914558	0.00142032869190476
cg22262702	0.00437528412310345
cg04777726	0.0438705758476632
cg17525357	0.00104007746128355
cg15825321	0.0227060328818223
cg02259047	-0.0867501155148468
cg15414975	0.0346413725560753
cg12917153	-0.00686434165355473
cg17714010	-0.00887011501630824
cg23556108	0.0380558289404275
cg17227257	0.0217650129061283
cg02964287	-0.0129600915669584
cg17739302	-0.0313921576334296
cg20462129	0.00537016603655511
cg17069437	-0.107260767986111
cg22938135	-0.0509489510445796
cg25293806	0.0540982405138151
cg09121569	0.0368748708396346
cg15465548	-0.00188437852977765
cg19852660	-0.121155415921316
cg25243082	0.0536977089860429
cg26868156	-0.031466256051529
cg09652312	-0.0343850071511454
cg00559635	0.0366096452566422
cg13291836	-0.070972897978527
cg25465606	0.00398439563363366
cg08297616	0.196915840346901
cg24541835	-0.154466233885343
cg07371504	0.000144124563727536
cg21037935	-0.0652719152119648
cg16282361	0.0206693063383651
cg14678583	0.0513943642032158
cg14397171	-0.0994840536934507
cg24612059	0.0306816281950234
cg25332265	0.0232997299144763
cg14660839	-0.0394468676345366
cg00758217	0.00365233378374718
cg13963044	0.0369083537052563
cg19172447	0.0215434119176219
cg23357789	-0.0153118796848025
cg02927682	0.00886399451362211
cg03605610	0.00578405055614168
cg13488570	0.0113520365369002
cg20627652	0.115323289995126
cg15768443	-0.00850930146711517
cg25604536	-0.0406346744607287
cg20091689	0.0148238653230618
cg02048922	-0.0220641188956797
cg16288354	0.0650773462594252
cg24867279	-0.0500860475851376
cg13166748	0.0430459239497255
cg03867445	-0.0153493814671766
cg22043296	-0.00198795850513626
cg00536924	-0.0272559256236544
cg14569639	-0.0664612957281487
cg27111150	-0.0760783391429077
cg05265234	-0.136277874763323
cg03769927	-0.0328609486495084
cg19637330	-0.00242945637105427
cg02360514	0.123491098972756
cg14565781	0.0289850734881409
cg24306982	0.0199283551016074
cg24741066	-0.00701698218010467
cg04166042	0.0401669333972993
cg06459492	-0.000468810267676978
cg22206745	-0.0053862025096295
cg18725867	0.0221779323158359
cg27470213	0.0596628790960719
cg03234775	0.0317757675490687
cg27384476	0.131990803306791
cg26818573	0.0749648064893224
cg11311289	-0.000827442631319407
cg26985149	0.105840094604689
cg10857167	-0.0201288588592757
cg14653593	0.0478851184513907
cg16513215	0.0155963679946231
cg17415947	0.024837726501343
cg09368875	-0.0181645632552178
cg26283564	0.142808104454693
cg08427067	0.0218591699592079
cg07503684	-0.00161146852536568
cg05354921	-0.012470096970344
cg04611159	-0.0346589898252966
cg02974976	0.0989446313031008
cg19912309	-0.0248033056498348
cg12615148	0.00675858007944272
cg15168000	0.04951300953782
cg27548752	-0.0101627207161437
cg05641843	0.0162677849527792
cg02853553	0.156552422329427
cg22167763	0.0111772115582789
cg12097330	0.0683929134396379
cg18741044	0.0310707356027161
cg21219851	0.0450207018646903
cg00350448	-0.010463382289622
cg00049440	-0.124461948971737
cg23243408	0.0503463965125297
cg11851804	0.024934712149946
cg00330789	-0.0542954962202554
cg24879257	0.142438321798513
cg01454951	-0.0560324880274619
cg17974054	0.0573039125295694
cg04516022	-0.0156913619135442
cg00117018	0.00145479120900649
cg00962903	-0.0103314374770785
cg21432763	0.0832007661829299
cg12608433	0.00370382377147117
cg01337514	0.02334403778089
cg02295509	-0.109964589970425
cg10534490	-0.000603522807176887
cg09595275	0.000257364479160856
cg05343808	0.0801718765062219
cg02298220	0.0134457584487602
cg21737020	0.0380501991775083
cg10035564	-0.0133236842686994
cg22879111	0.065583637154241
cg20547295	-0.0757971616544238
cg03297356	-0.11750843030401
cg19144497	0.0365994566855839
cg12669543	0.0250864706647937
cg08573089	0.0572134021609226
cg06070445	-0.00938141393819006
cg00851394	-0.00696429616407907
cg16601904	0.113810035366369
cg21416692	-0.0577182743405775
cg09762533	-0.037659108261926
cg25149218	-0.0924989706389319
cg14400718	0.000491785704585207
cg00965154	0.0706329668285514
cg08468772	0.124789877250915
cg15068180	-0.000304623698124688
cg27527874	0.0621905255109696
cg01401327	-0.0336360738208223
cg21876869	-0.0223325631333038
cg26084259	0.000850064226865302
cg11267527	-0.0179382093154065
cg27446570	-0.00951083841765577
cg15993943	-0.0234545347168771
cg21664351	0.0192857692918937
cg12360736	-0.0330696046202065
cg22786472	-0.0893545586718292
cg05024961	0.0153445969118912
cg07983575	0.00531641743860798
cg17747265	-0.0131975164795985
cg12266861	0.0693407438783697
cg08909806	-0.00191191647717864
cg12164202	0.00517246624957115
cg10256726	-0.00993618647057694
cg15877915	0.0304102372263662
cg05145428	-0.014392260736753
cg05507459	-0.0440955354296209
cg12025243	0.0335419708714823
cg03607573	0.089068809232697
cg25281029	-0.0487598739475498
cg10476585	0.00809747425275987
cg13694291	-0.00510353227382026
cg12153668	-0.0178866072906563
cg19825277	0.0238810151206394
cg17206772	-0.056261468576215
cg18207699	-0.0201154319123555
cg03785303	-0.116097317729253
cg13986870	-0.115439211806103
cg03811629	5.50099650450127e-05
cg12422968	-0.0328390147349688
cg20128099	0.0477940096882343
cg04368808	0.0149782694427421
cg02396836	0.000324294121971839
cg09631059	0.00913443281375922
cg00592058	-0.0161430176880435
cg06766541	0.0346723617341754
cg18319790	0.0378750011448863
cg10045881	-0.00276357611649563
cg09434667	0.0249089135367615
cg08308725	-0.0409678923219479
cg07749074	0.00730246491643399
cg01859616	0.0391693271858863
cg24432632	0.0148508709858048
cg01610494	0.0111874901648327
cg20652899	0.00367114717536575
cg21886367	-0.0542382051675354
cg06185532	0.00375714607889585
cg15932284	-0.00869754802348302
cg18683707	-0.00181129316093452
cg23061795	0.000239900501393399
cg23676577	0.0445381238989818
cg06902099	-0.0248838555653576
cg05244153	0.0105696851025015
cg03432176	-0.0538348103450259
cg07992484	-0.0363930304708123
cg12559179	0.00241050986519579
cg15615645	-0.089466972190632
cg04436818	-0.00352681332243711
cg20177507	0.0071658061708047
cg07318287	-0.0333534730445058
cg04862002	0.0969783455762433
cg03803086	0.0637897075925639
cg02502358	0.0949996270520787
cg24633656	-0.00974832398398432
cg23973801	-0.0238869210840551
cg20759600	0.150651387952624
cg25392325	-0.0166834399068627
cg07056967	-0.0741604008638938
cg26934759	0.0151149069362984
cg22007809	0.062368398272098
cg00465247	0.0594543211956021
cg15029032	0.000778109367979078
cg17729253	-0.0197387274535313
cg18898325	-0.0153283828172695
cg13523386	0.00593199038462331
cg20384941	0.070619569490694
cg00966522	-0.00752135280188527
cg25586410	-0.0218152609455156
cg04744624	0.0616369550975154
cg11891239	-0.0247516045270158
cg10683527	-0.0185710248523768
cg14916108	0.00250160582903102
cg00420510	0.0432647294610568
cg20125920	-0.0249342953638372
cg16371538	-0.0429673850906821
cg15392111	-0.0549747168943901
cg22331740	0.00266649339698428
cg05008898	0.0721358794702535
cg05603252	-0.00956716953750724
cg20215476	0.0318075258834149
cg00523742	-0.0169786698581106
cg25105652	0.0470856698393396
cg13945667	-0.00135847005646252
cg06503573	0.0553898469000872
cg00988641	-0.00160321231092828
cg15824323	-0.144167851931798
cg22411784	-0.0275838115560334
cg01138164	0.0124608401857393
cg10076954	7.31205599215927e-06
cg04507495	-0.000585493613722586
cg20308540	0.126966560840063
cg27582585	0.0178085542895484
cg07152925	0.000574077784960437
cg26904787	-0.016143197311034
cg06621744	0.000385826172634991
cg14547895	0.00253545501230483
cg16470877	-0.00702073920578456
cg22948684	-0.0294012179079183
cg06852395	0.0473106832278297
cg14051236	0.0362676132762146
cg18583931	0.0100051831532929
cg06225294	0.0394402957705372
cg26502238	-0.0139377331367385
cg18513023	0.20033002651888
cg26820327	0.000600037140748653
cg20699549	-0.0362276106308411
cg05036147	-0.0149139717897503
cg11150901	-0.029362295527433
cg25559421	0.0550119405125722
cg23741520	-0.0147113094036341
cg11854504	0.0244472185704203
cg22117819	-0.0228072346626986
cg13942103	-0.142623931384054
cg06807726	-0.0233478998582646
cg13660086	0.0203788022835909
cg21135560	0.0678527226143166
cg17208427	0.103514406263659
cg12298259	0.0152400737924723
cg02206636	-0.0265253207703094
cg03801871	0.0492780235051225
cg12845923	0.00928765348634958
cg07712663	0.0292556301078682
cg24308847	-0.0614853231370374
cg13489049	0.0473364671151425
cg11957475	-0.0225004310611563
cg21875946	0.0282256283691932
cg09712902	0.0043468684641043
cg06112560	0.00213106886838401
cg07070113	0.0118470030618373
cg11201229	0.0532807113167997
cg07085632	0.0672108428571318
cg24010903	0.000949436371217729
cg01948724	0.0106258333810725
cg01044293	-0.00268557234510315
cg23715056	0.0275728146282234
cg01916724	-0.051317395507573
ch.20.54687769F	-0.030736496507103
cg24315421	-0.121412764972447
cg23599026	0.00308636163182757
cg05624226	-0.286920484430032
cg04503912	0.0351880615329363
cg10513595	0.031390179280796
cg19779057	0.0160317170399141
cg06864895	-0.00290953591947024
cg27027427	-0.0288270630014399
cg26013791	-0.0259716634925627
cg18612461	0.0761392450471144
cg04779860	0.0047383332415337
cg24469013	-0.0983824902084479
cg18725599	0.00895625948481993
cg11807188	-0.0543911724059262
cg26074025	-0.00842720735666526
cg03149313	-0.0357257095422238
cg27035734	-0.088872779258206
cg05314024	-0.0145866970029529
cg04127998	0.0688437836480907
cg13594711	0.00646186878325215
cg11940526	0.00924345685371261
cg24268161	0.000780710559086795
cg23490077	0.0625329060386259
cg23090936	0.0303855970005333
cg04787675	-0.0152678053520696
cg13579295	-0.0201900623401151
cg13624964	0.0311955807287373
cg19348484	0.0593285991191761
cg12868312	0.00175179588203844
cg09024962	0.0223896110302211
cg27629453	0.00419525349839228
cg01701585	0.0461316751608107
cg07187105	-0.00759615209000917
cg13132182	0.0105170407763506
cg24546723	0.0363111924930451
cg21545720	0.018315972452844
cg10380019	0.012848676556223
cg04329382	-0.00549796045175535
cg08780680	-0.051962117143933
cg04862321	-0.0918651181637473
cg14141610	0.0646262424808208
cg14613361	0.00493764232123224
cg11624780	-0.0192778117930742
cg14618634	0.0140063657413535
cg13688202	0.0437143817557477
cg10807105	0.0765989479852657
cg04276723	0.0559065367035412
cg03416521	-0.000358006220705137
cg00399027	0.00253829055639878
cg13570585	-0.0741784535137389
cg09418701	0.0288328373195911
cg09000832	0.0696752803792191
cg14529565	0.0247774462847334
cg21723559	-0.096674839284576
cg05772692	0.000896868691905444
cg07348418	0.00828823252343585
cg00120416	-0.0123238366511926
cg18396984	0.0718989646957572
cg03546163	-0.00857090906552186
cg07190012	0.047166365831799
cg27421810	0.00991072967874847
cg07894717	-0.0028248143403385
cg27130954	-2.5042122158001e-05
cg01821149	0.00715093507920834
cg03253556	0.00376230820822978
cg23154272	0.0137026742699811
cg02150231	-0.0784126240367004
cg27214652	-0.015331677677185
cg02303016	0.000513339234717666
cg13960660	-0.00343407724879705
cg01607897	-0.00802165065697035
cg06258834	-0.0232469181017495
cg03250870	-0.0138719933899053
cg04333785	-0.0183901524364874
cg19873536	-0.0665822002981854
cg26460483	-0.14182880931939
cg02827061	-0.0297495220228111
cg22592140	0.0197377041695917
cg19717060	0.0069318440895274
cg17918558	0.0492549856170365
cg23211736	-0.00417963619965063
cg14608275	-0.00558624655797495
cg25716102	0.0121154723357831
cg04379703	0.0319470367643359
cg16312552	0.0779435560457011
cg09469986	0.0439655930459288
cg14954582	0.00668618011991755
cg13969674	0.0378540382702894
cg26274662	0.0833639007165671
cg20221591	-0.0339221930200588
cg24042313	0.0080068773737099
cg09281220	0.0808067714255817
cg27589058	0.0523461783028825
cg17995197	-0.00279705913200604
cg27490391	0.012331100433146
cg18390683	-0.0238161124650349
cg26022064	-0.0463993704822043
cg05758804	-0.0181089351935697
cg00626119	0.0663282699223506
cg14126884	-0.0859879095265129
cg11227822	0.0355803844603731
cg06479607	-0.0448126857805821
cg09068447	-0.00878525638263719
cg16439394	0.000330618602131744
cg03637976	-0.0326484913173278
cg21339969	0.0520738786607376
cg11245384	0.0459725876023862
cg02131018	-0.0427811881843496
cg06002476	-0.0176717651439889
cg04139465	-0.00737456182735595
cg09248429	0.0331915753876635
cg14480531	0.00454615494250768
cg16626063	-0.0298796164719908
cg11915366	0.0125629180483304
cg05969808	-0.0153599740199925
cg11529819	-0.180351427451531
cg08246632	0.104498186668525
