## Supplementary Table 2 for "NEOage clocks - Epigenetic clocks to estimate post-menstrual and postnatal age in preterm infants"

ID	coef
(Intercept)	8.96540349823074
cg13977827	0.00690977721552479
cg05394010	-0.182688830883054
cg26736200	0.0590697411948988
cg14516100	0.00275358696881849
cg12510512	-0.0450124105958019
cg25976672	0.00353341394932081
cg23705938	0.0054099833024921
cg00422699	-0.0267461884955859
cg04777726	0.0589098237574096
cg10313947	0.201029387098214
cg02259047	-0.00810728892490898
cg02964287	-0.0206260304005493
cg15760474	0.0236624903845485
cg02162534	-0.0622828463786466
cg14328115	0.168098834664211
cg02185675	0.0226392773761648
cg24828746	-0.000810986198057009
cg23476877	0.00712359486012901
cg15448210	0.0109388546718487
cg20202112	0.0332606329391439
cg08297616	0.0698743140272267
cg21435684	-0.119189155333075
cg14136893	0.140561448570313
cg24541835	-0.140211479748052
cg13496862	0.280034781817983
cg21991195	-0.0255796469279949
cg25500196	0.0179333895485368
cg13225830	-0.0637981302069195
cg10900641	-0.175861714478186
cg12063490	-0.0680960830424117
cg06665333	-0.0377750444116631
cg14660839	-0.00933364815682831
cg03365751	0.0848621217289603
cg13963044	0.00526410158061659
cg19126169	-0.01371526645058
cg24637308	0.0235474947227646
cg16521032	0.0134734811293051
cg24045078	-0.0552328708485161
cg26797158	0.033602567467909
cg25770702	0.0280555732747819
cg12530994	-0.112938724499114
cg13488570	0.0711040194300489
cg19283806	-0.112710411349634
cg04873169	-0.0439435824093183
cg00583535	-0.0580362476520271
cg26593380	0.000785986795199615
cg08662533	-0.0602113933008649
cg03284879	0.0334601741391924
cg23176214	-0.000220535449144263
cg11006453	0.00295627565690646
cg05265234	-0.0770658274115994
cg05791870	0.0944323249329245
cg08664849	-0.100645474209828
cg27616227	-0.170401521980516
cg07974504	0.00577383749960385
cg05928290	0.082170629273671
cg26559974	0.1460162549679
cg24121069	0.0116114603948698
cg25611087	0.024279296448287
cg16162970	-0.0193077337324596
cg22206745	-0.0321873916268132
cg22251148	0.233851904296988
cg17267654	0.0693532935205789
cg06420903	0.0820402012785847
cg18725867	0.0366824206949539
cg00667789	0.0584673830535761
cg07021906	-0.0540189870850552
cg26600753	0.0153653437461862
cg20744756	0.0448142657138777
cg24222194	-0.0146949373433047
cg10169763	-0.0207249711896137
cg10576151	0.0368766950952105
cg04100190	0.0126318197308744
cg14862395	0.00819950472107034
cg23055236	0.0822998907089621
cg12404590	-0.0904317452429761
cg15893360	0.128628545848474
cg10354512	0.0222591963204483
cg17161421	0.00967596216513525
cg02648939	0.0517750932265891
cg01652514	-0.0461584642082783
cg14879569	0.0214647482494345
cg26695881	0.0721900530792453
cg27548752	-0.0663025339947261
cg21829116	0.0193715488594848
cg21219851	0.0587549204001096
cg01876531	0.0276271000438498
cg05345310	0.0560669740377292
cg02704158	0.015411726366374
cg10985479	0.0272463897549606
cg20663219	0.00779565276325697
cg00049440	-0.172001520171853
cg12461551	-0.0370793806149051
cg03018256	0.087883578366328
cg07052737	-0.0691197431439365
cg17828456	0.0133489826596842
cg07231045	0.0169840670730542
cg23247968	0.0218314634950189
cg00626856	-0.0587309983682718
cg01454951	-0.218008193736191
cg04049225	0.0108522071565146
cg15749157	-0.0383208331701
cg12541478	-0.0609497326110825
cg05414225	-8.25387328195848e-05
cg05784157	0.0238871503519755
cg05343808	0.0803333294447261
cg18730174	0.00097325358192619
cg06413398	-0.051848663718777
cg26711406	0.0381759412852942
cg21737020	0.0302362696275365
cg01964562	0.00750545617744815
cg00278392	-0.0134088884940159
cg15218995	-0.041793484426292
cg26678245	-0.0822203174564981
cg00851394	-0.0112590183007141
cg11992241	0.00790670303679777
cg15736165	-0.00423318621063379
cg10284755	0.0264191962563296
cg06215416	0.0329955715123982
cg16853770	-0.0581103095400872
cg19818308	0.100539743899295
cg26640901	0.0112089279081249
cg22687902	0.00245108609536424
cg21876869	-0.0112309436081157
cg16579908	0.0229053285110207
cg11469308	0.00134367058941492
cg21664351	0.0303048163116641
cg21940313	0.020479818902746
cg16323245	-0.0972699722063108
cg06884254	0.0525436205790037
cg12266861	0.104676713357714
cg26470501	-0.00870181230739074
cg16106254	-0.000135300599962546
cg13716443	-0.00904785088063858
cg25827022	0.00958120352033467
cg15877915	0.0536537485251903
cg27486692	-0.0163510781140624
cg02225096	-0.0559409036653049
cg25103160	0.00978189091236692
cg11099684	0.00597631246692283
cg10531003	-0.0295861738844765
cg11279838	-0.0506898387966441
cg03785303	-0.0384845378561338
cg04057861	-0.0835754268299472
cg13708645	0.0166062471967142
cg14553444	-0.0200101380284766
cg08203715	0.0724470594333133
cg02078525	-0.0918152638868083
cg01180441	-0.019235994776192
cg24432632	0.0100888985390793
cg16804165	0.0527762404921833
cg07010088	0.050434355622556
cg11838152	-0.0686896741079582
cg23260877	-0.0358663940411323
cg06902099	-0.0624860315028378
cg12516875	-0.0511278417626838
cg17080882	-0.0483652491652731
cg07992484	-0.0350855389519012
cg08090640	-0.0133318721851921
ch.2.75111475F	0.00655525387661842
cg20177507	0.0851267757031031
cg07318287	-0.0440139172003342
cg04862002	0.0194293032562111
cg16316042	-0.0101071565040997
cg22856948	0.00582457631416586
cg19088984	0.00990872877374486
cg04837309	0.00432431269093061
cg07306685	0.0081945530838741
cg25392325	-0.0844263029539611
cg27664674	-0.0154071084330507
cg22007809	0.160479336784289
cg00465247	0.0363436336749638
cg23678254	-0.0616787613389743
cg01503450	0.0408702431177315
cg13523386	0.00920450685583494
cg00966522	-0.0332311913437939
cg15983626	0.0227839838252396
cg24536244	-0.0558321103384067
cg20125920	-0.0311957654042601
cg14640865	-0.0392086126817267
cg03691549	0.078428259677376
cg04945153	-0.00278315170765312
cg04590384	-0.0219050555271173
cg07558761	-0.0699449576289982
cg16474118	-0.0630398427340531
cg25254949	0.0260589361410996
cg17270101	-0.0358544767591186
cg27362010	-0.00525307767285528
cg19746940	-0.0750169683427357
cg12106894	0.0168719481967825
cg01138164	0.171760028493341
cg08867549	0.0371910316271094
cg12930882	0.023210939342369
cg10541767	0.0746407003461602
cg03515844	0.0441842582759332
cg07815238	0.000411222731865974
cg19513004	0.10240449756788
cg26413942	-0.0152136991588451
cg15727463	-0.0901773154544717
cg22948684	-0.0993095666272806
cg25843003	-0.00946297774724336
cg21449597	-0.0294686676284493
cg07559526	0.00214502063095879
cg18500830	-0.0334027948153262
cg26820327	0.0436924539402269
cg02803604	0.000960110818300925
cg04561571	-0.00281311458667064
cg26517376	-0.0720511313586625
cg15589126	-0.00324065449389598
cg04095339	0.00407149737379135
cg23931734	-0.00258758742206602
cg13942103	-0.0759049146761337
cg09672187	-0.0517514504744272
cg13660086	0.110878866983424
cg21135560	0.0267024684011565
cg15823642	0.0424729068992758
cg05997362	-0.021484653818469
cg05385282	-0.00706275675230127
cg13489576	0.0573324807211946
cg19764731	-0.0527089420672229
cg13792444	0.115539860914163
cg04282607	0.050422796787673
cg11598720	0.0111390065833831
cg23381494	-0.0123830556712207
cg22483743	0.0100810925832628
cg24219985	0.0219074055604412
cg07732472	0.0855456223376358
cg01916724	-0.0556143530225805
cg08756033	0.00596744246858985
cg05624226	-0.435034609306634
cg22842797	0.00747912733233299
cg06566994	0.0455615558453107
cg04132407	-0.166252911269098
cg21982420	0.00840018565890784
cg04272355	0.00556589810346113
cg24361808	-0.0333358340497634
cg01239154	0.027159758617457
cg26074025	-0.0622539711666127
cg05910867	0.00724794361017219
cg06185452	0.0315968103336534
cg06423822	0.012835809664256
cg23490077	0.0535356587067301
cg11439695	-0.00645576234722778
cg04050898	0.0158239603522992
cg13624964	0.072835800059041
cg09987240	0.00136540414159675
cg10202436	-0.0285738972683303
cg11143674	0.210073224196174
cg09024962	0.057915367963665
cg03138928	-0.0675061288002082
cg24474319	0.119755473312894
cg23342367	-0.0191682653991278
cg16555181	0.00154182100666502
cg02899253	-0.0662487253921256
cg10380019	0.0467633550682343
cg04329382	-0.0077578766182873
cg22500261	0.0203599291385623
cg08780680	-0.072100660156288
cg18384588	-0.0675612146357284
cg04290119	0.0561079415752829
cg09418701	0.0158267140104005
cg09000832	0.095219288778643
cg14529565	0.00560755444603028
cg21723559	-0.0417575273217406
cg23032936	-0.0440270875211199
cg14051264	-0.0836584073523152
cg13241645	0.0222162538890345
cg01266159	0.00380086988610339
cg03546163	-0.0851269277856732
cg07190012	0.121993457156609
cg07894717	-0.0388602719325469
cg04789761	-0.0293804827059965
cg20168901	0.0355410108702245
cg23171628	-0.00558254033366304
cg02424715	0.011080231986309
cg10043954	0.0125739688294004
cg12289983	0.0133727700523765
cg06936290	-0.0167486737822764
cg13475484	0.121303996784129
cg04689880	-0.0241164213469022
cg00580497	-0.0167465588513811
cg05609751	0.00368193543722398
cg09026360	0.0769001954232807
cg12550344	0.0621084880036335
cg17715521	0.0966411170195657
cg03866862	0.0371548275471514
cg04180086	0.0504854681134923
cg27294168	0.0356131688893605
cg17995197	-0.0446937206406568
cg19622474	0.00790106404678296
cg18390683	-0.0105511521835813
cg00579036	-0.0312412876765386
cg02500231	0.0162790558209973
cg22296612	0.0105773086924927
cg06002476	-0.0142432399502583
cg08694418	0.071352497642249
cg09248429	0.0216931330102343
cg13396900	0.0372470201059875
cg10177197	0.0147455361496318
cg11529819	-0.0306706292876283
cg22707438	0.0345518365466682
cg19350024	-0.00530725806907676
cg19771626	0.0141555413224064
