## Supplementary Table 3 for "NEOage clocks - Epigenetic clocks to estimate post-menstrual and postnatal age in preterm infants"

ID	coef
(Intercept)	34.2728868584147
cg05394010	-0.0457897588624683
cg26694831	-0.00500888789303939
cg14516100	0.0430493391551169
cg14711997	-0.000753418100254754
cg23705938	0.145970796243709
cg02454264	-0.00162200695999724
cg22262702	0.0216839920792107
cg10496184	0.000390313151998501
cg04777726	0.00506478198579579
cg17525357	0.00288607446459658
cg18547371	0.000363455245340965
cg02259047	-0.00468589577073737
cg02286602	-0.0252862896927415
cg14052728	-0.012033301222884
cg17227257	0.0360055368250096
cg02964287	-0.0619888738916505
cg17069437	-0.0650963520907491
cg25293806	0.025364853062929
cg09121569	0.0480781030665959
cg25243082	0.0149138517718929
cg26868156	-0.0119641671400202
cg09652312	-0.083538020478824
cg11857013	-0.00279267617122452
cg00559635	0.031153362207332
cg25878452	0.115321696382133
cg04273303	-0.00823075559621227
cg13291836	-0.0758427048428618
cg24398268	0.0168502002897119
cg16126286	0.00528485831631612
cg08297616	0.100071776914816
cg01412970	-0.00894491753719587
cg24541835	-0.0125205537383979
cg07371504	0.0162520479313286
cg16282361	0.0124371935723139
cg22017213	0.0337000663237054
cg24612059	0.0467724272769996
cg25332265	0.0321291443689628
cg26509022	-0.0403488476648247
cg07856470	0.0139178276807548
cg13963044	0.0168117132395373
cg19172447	0.0172416670177243
cg23357789	-0.0720808298130724
cg15551687	0.00326652956310935
cg02927682	0.0432428572017711
cg15174564	0.0127894453450133
cg22276612	0.00451265879012304
cg16288354	0.0316686427739728
cg00584026	0.0299703689250211
cg15994182	-4.33150168561495e-05
cg01403055	-0.0531787591989587
cg05265234	-0.0506349847241555
cg03769927	-0.0920006504375958
cg11335133	-0.000664435787969376
cg17842621	-0.00721854088489243
cg02360514	0.000952151412410957
cg05125483	-0.0153545359660397
cg22806078	-0.0132858579720476
cg27470213	0.00769809581044304
cg27384476	0.105635783518056
cg03734133	0.0271471164117957
cg19649900	-0.00439240260659075
cg22685935	0.0043565030679363
cg12797807	0.0365453552784524
cg26818573	0.0167510293889827
cg26094312	0.0702288608968855
cg01529701	0.000107175363211692
cg07824888	0.0126672482205187
cg17716056	-0.123987858463415
cg05423425	0.0746637860667666
cg26985149	0.00154952998111865
cg10885779	0.0768432836165507
cg13177972	-0.0260715421137011
cg23035781	0.00520498955956842
cg07779484	0.0580106465659571
cg23904581	0.00107830337391486
cg16787312	0.0231627276941347
cg14653593	0.0266243090680939
cg11544522	0.020514632005549
cg10161289	0.0337621200959967
cg16513215	0.0317239654168905
cg16061128	-0.0361880165553227
cg18310453	-8.870978072607e-05
cg10159300	-0.00423434830982631
cg09252377	0.0010406427466734
cg09887687	-0.140296766971361
cg09368875	-0.0298038982571457
cg13217260	-0.0271527223035174
cg26283564	0.0617514264042123
cg20504084	-0.020262806771
cg19445230	0.0188478503750255
cg05354921	-0.0400859733550565
cg24587427	0.0959264045522277
cg10873538	0.0541562481078861
cg00292432	0.0220540827683982
cg02974976	0.0256465317344262
cg15324969	-5.8054200469168e-05
cg27109106	-0.000238610724380164
cg09545368	0.00681095316414498
cg06405820	-0.00979696335299168
cg20280553	0.0288033799410933
cg07002447	-0.00349006464673117
cg03214468	-0.000290626524482542
cg02853553	0.14825622781703
cg09847717	-0.00107622243427698
cg12097330	0.0209510127250573
cg05953142	0.00466652255027825
cg18741044	0.0767823188831576
cg21219851	0.0140576758404457
cg04654543	-0.000170209853482171
cg01070424	0.0115164067955291
cg18948488	-0.000763985642728014
cg02616341	-0.042072744541759
cg00350448	-0.00199138602514589
cg05249382	0.0155389480117108
cg04174354	0.0408735684523335
cg00049440	-0.0633439758695761
cg19454119	0.0948199847066486
cg10319924	0.0140528775829343
cg11851804	0.0182150303549813
cg15356281	-0.0294975443808037
cg00330789	-0.0393753822700372
cg09878971	-0.0185301747240758
cg01454951	-0.02954644030248
cg19714260	0.0369629255581424
cg18021070	-0.0450079666133716
cg15482230	0.00072310965292452
cg06070592	-0.0211788242424137
cg21432763	0.027649125227325
cg12608433	0.0608782291256158
cg01709492	-0.0343671909083254
cg27312626	0.012059908249226
cg05343808	0.0618161772165277
cg10006732	0.000557774917330427
cg22255565	-0.0164452399412237
cg00452412	-0.0506909897133749
cg24698979	0.070573587372173
cg20154003	0.00227596713393809
cg12501142	0.0108182504321614
cg11843146	0.0603950327663232
cg21737020	0.0142459707462968
cg12654533	0.000222170632512828
cg00120299	0.0686466976687748
cg26551069	0.00184585420049017
cg11638496	0.00468052391094701
cg11423736	0.103471509780365
cg20547295	-0.0959187069906119
cg03297356	-0.115336571974907
cg00039945	0.023490200763399
cg12669543	0.00252521651123136
cg22745515	0.00209075964809134
cg08573089	0.0924958537656709
cg23246961	-0.0734329249784033
cg17159621	0.0456285296236873
cg08109529	0.0471344591161126
cg16601904	0.0612374172952936
cg04746486	0.000717067472128786
cg21416692	-0.000241264544788457
cg12226228	-0.0146006131976468
cg07811779	0.0135460968186211
cg19607918	-0.0177508309728584
cg05752573	-0.0110026691234234
cg00965154	0.049951767760342
cg02126031	0.00559886532324235
cg19628619	-0.00197968802015281
cg21793795	-0.00118983066751434
cg08468772	0.0654403183930372
cg08491306	0.0642714783526378
cg24142849	0.0222476620777061
cg19818308	0.00994334004083952
cg01102477	0.0655868434163566
cg27527874	0.0173813055120697
cg09964370	-0.0692450906151161
cg26084259	0.0236165200389822
cg11712893	-0.000190380971648308
cg00607069	-0.018340070239946
cg12268142	0.0973653984911527
cg09139085	0.0150748044224293
cg17015095	0.0544794134098678
cg27430693	0.00652050465791414
cg21664351	0.0198682638133135
cg16264004	0.00627128081057298
cg12360736	-0.0135199720350257
cg22786472	-0.0409362793959789
cg00901574	0.0144542430544946
cg21473786	0.0290771686222859
cg15937799	-0.0229542521859063
cg01468567	-0.00076522930524092
cg10165952	0.0779324100169016
cg03325664	-0.000112094224696795
cg01727495	0.0516498555121444
cg00795186	-0.00835828648665928
cg18705881	0.0131886592381161
cg04372536	-0.007183770356765
cg12266861	0.0449966999842881
cg02111981	-0.0764610060630491
cg13716443	-0.00189538684195372
cg12164202	0.00763906988928689
cg06161147	0.00114437624565834
cg24543970	-0.0121177006362916
cg05507459	-0.0318978146496968
cg10622580	0.0166932460664613
cg12025243	0.01996711863442
cg07729325	0.00273639605326382
cg03607573	0.0492993006724536
cg25281029	-0.000601220313064604
cg17893421	0.0208363892972134
cg23577104	-0.0332420826992978
cg05533219	0.0937293643482296
cg13694291	-0.00092456355187459
cg05746499	-0.0696975960007618
cg17353106	-0.00554370064967465
cg17206772	-0.0573442112366277
cg15699099	0.0283615845151262
cg13986870	-0.00151698908683786
cg07093435	-0.0133240077004662
cg09599016	0.00859056507645976
cg25639387	-0.00908600171806777
cg04368808	0.0173848429620479
cg09163646	-0.00325103806989439
cg11451946	0.0266712467654301
cg05533932	-0.0896979123681513
cg20066216	-0.0206313308396835
cg11360920	0.00962982068579946
cg05132821	-0.128260853340254
cg06766541	0.00909255337164573
cg08220541	-0.0395247169878791
cg22619104	-0.00584031686401455
cg18319790	0.0136747009775136
cg02088582	0.00636644862378186
cg00103200	-0.0774420249321762
cg01396274	-0.00987521474666409
cg06896210	0.0066378836190936
ch.7.137597056R	-0.00292450333665148
cg18253885	-0.0539344347011823
cg18257796	0.0374228026184497
cg02656472	-0.0214405910024421
cg08308725	-0.109295568282834
cg01859616	0.0185573351512351
cg06465371	-0.00413980423805288
cg01610494	0.00188928406683721
cg21886367	-0.0330719214730857
cg07010088	0.0315800628219669
cg20386759	-0.00444123501749427
cg22320696	-0.000805533889365214
cg18246442	0.0968804972386167
cg26665701	0.032707574188845
cg15932284	-0.0237214402217047
cg18453481	0.0130318695003415
cg04734289	-0.000304825521019398
cg12326725	0.024132818418694
cg27102864	-0.0446972018259967
cg10939112	-0.0297311074903204
cg05161243	0.0353425643085507
cg27176264	0.00870203277601039
cg23676577	0.0536175759375841
cg06902099	-0.00513678702716129
cg15258695	-0.00925895517130292
cg00253346	0.00463071121830922
cg05244153	0.00053936481098412
cg24487024	0.00894508455439316
cg03432176	-0.0442789449434375
cg06398562	0.00166319400843517
cg15615645	-0.0648344462468338
cg17788374	0.0261994413670955
cg22449462	-0.0410393522017983
cg07318287	-0.0568405566289678
cg04862002	0.0395077778158214
cg03803086	0.0544882211069936
cg20893039	-0.0181741363809216
cg02502358	0.0376411701341686
cg00058128	0.0820486510928263
cg05172429	-0.00921085376580397
cg02806802	-0.0123815379944647
cg11358199	0.00901243318512354
cg23973801	-0.0474576487154006
cg12750534	0.0478722648701226
cg20759600	0.100222400771052
cg07056967	-0.0648505743757824
ch.10.2545310R	0.0159827687321349
cg00465247	0.00361382952759851
cg00767442	-0.0316069890126866
cg00599726	-9.34683866747434e-06
cg26348054	0.000623368006121263
cg21043557	0.00573796956915169
cg09772831	-0.0104418223103275
cg21735068	4.59907295277221e-05
cg24119470	0.00668065127337057
cg04744624	0.0410418316181596
cg08039237	0.0504375750566603
cg13860292	-0.0461746357429683
cg08840620	-0.128332597141785
cg03976842	0.0101952179306413
cg10683527	-0.00219583656594931
cg25886683	0.000329052650857889
cg14139123	-0.00869192256282658
cg15565343	0.014116025436117
cg20125920	-0.000120108276093321
cg16371538	-0.0202993932900476
cg14114801	0.0465271144568646
cg15392111	-0.0430647043338618
cg02608124	-0.0028898302260794
cg00834712	-0.000393887849047946
cg03945763	0.0220536827564084
cg24477309	-0.0140319440684012
cg05646550	-0.0531289323621876
cg05008898	0.086148277028558
cg21804327	8.79924047017286e-05
cg24898318	-0.00149888739886645
cg12734086	-0.0468245439888771
cg27546699	0.0058184504444753
cg08941595	0.0456009782639644
cg25105652	0.032986234458191
cg15874753	-0.000987188977336842
cg06503573	0.0231296799843407
cg24339048	-0.0518424016693126
cg08935541	-0.0156831342613377
cg15824323	-0.0714356315924533
cg25225705	-0.0353247026116197
cg01138164	0.0243780887277931
cg04507495	-0.032240079544282
cg20308540	0.11599426133499
cg03148889	-0.0413094180349568
cg06621744	0.0112266425968367
cg10486291	-0.00882163695021878
cg04527432	-0.0414527483482927
cg17165773	-0.0382974171266409
cg03401297	-0.00752650796137098
cg26532527	0.0218074453161493
cg18768862	-0.0782787740821213
cg10909390	-0.0311459403824001
cg06852395	0.0231768076254362
cg09237247	-0.0104512990656908
cg02407222	0.0637795519354334
cg01206335	0.0102487284036552
cg18513023	0.146990001214092
cg20699549	-0.0425403843220019
cg11150901	-0.0587434447635835
cg13530263	0.000435707613382402
cg08290668	-0.00928826801041359
cg23403031	0.0172790532827489
cg23741520	-0.00036016885571806
cg11854504	0.0263185563233781
cg16929695	0.00784191982474938
cg13942103	-0.0945454875386924
cg10302026	0.0545582028382272
cg18496115	-0.0723373476340163
cg06807726	-0.0301008690849918
cg13660086	0.0060578748193195
cg21135560	0.00510997427880282
cg27341789	-0.00503142485422625
cg18279757	0.00464002349332632
cg17208427	0.0797233034868367
cg04971650	0.011640232036958
cg03801871	0.0100009732309532
cg07712663	0.0329071552208557
cg13976755	0.0141894204416033
cg16825935	-0.00935981873753191
cg24308847	-0.053280059114307
cg13792444	9.07600943299735e-05
cg23277699	-0.0786073069340708
cg18656310	-0.0124655620580962
cg04282607	0.00492186867332914
cg12080113	0.0601415764106248
cg09712902	0.00529633763113548
cg12172022	-0.0188036258529045
cg01811918	0.0132997692727209
cg07085632	0.0272564870277502
cg05937442	-0.000502062698712479
cg24010903	0.00828954609665045
cg25376300	0.00208282810086667
cg01916724	-0.0464258781161836
cg09222192	-0.00122076487523512
cg24315421	-0.0992752344631561
cg05476493	0.0334246788509944
cg13111471	0.0197613003763889
cg05624226	-0.198188817479199
cg22116061	-0.0472639923831994
cg15278747	-0.0368451153767814
cg04779860	0.00661944479872325
cg12626971	0.0231980678403862
cg02607450	-0.0833610420524163
cg24469013	-0.000353612992340733
cg18694483	0.0263384195007465
cg03626415	-0.101401477930956
cg11807188	-0.00213959357984637
cg03149313	-0.0115524628488335
cg27035734	-0.0483416199650417
cg12428558	0.0072822632235422
cg05314024	-0.018257645074296
cg04127998	0.0604549878342694
cg13828788	0.0766920129031901
cg18632291	0.00945866035758373
cg16076065	-0.0102349848569255
cg08893479	0.00214624113505569
cg12642568	-0.0273955000840874
cg14038650	0.000932042235153558
cg10577538	-0.00368884798979289
cg20938154	-0.0287495433287211
cg23490077	0.0892891819389798
cg23090936	0.010134714448472
cg21263455	0.0859618494834443
cg06650386	0.0667024892019732
cg13579295	-0.00838027261195343
cg13624964	0.0249317376150416
cg04318178	-0.0344757402849276
cg13326354	0.00965249590272311
cg17451712	-0.0162223580205981
cg06792393	-0.0116818916814422
cg22539465	-0.0011565594403498
cg19108737	-0.0182771633037049
cg01701585	0.0279375110485365
cg07187105	-0.00124649172453274
cg13132182	0.029258933503188
cg03530294	-0.0243221416844536
cg10380019	0.0573352161395789
cg24982682	-0.000605935052668505
cg05473205	0.0442682530692507
cg08780680	-0.0119074335672229
cg04862321	-0.029850775930144
cg14141610	0.0316863536849883
cg25212737	-0.0262149688353219
cg14618634	0.00699749013849182
cg05919454	-0.0173028567065445
cg04276723	0.0190741213800844
cg24811886	0.0051351149870881
cg04265619	0.0621778309662143
cg24401660	-0.0865572494002688
cg27567222	0.0686867063234583
cg06708956	0.187104662618649
cg13570585	-0.0655153934103347
cg09000832	0.0175034925235853
cg17047158	0.0133339865200194
cg16904375	-0.0465862804504572
cg14584636	0.0496230412654339
cg01017367	0.143449728936778
cg01242316	0.0525656552054193
cg07348418	0.0154670885353203
cg16994082	-0.0438741600054392
cg27045756	0.00692177819586993
cg00969570	-0.0149318412135377
cg01868405	-0.0115609566197933
cg20817199	-0.0549815776303754
cg25345365	-0.0822168292836604
cg03546163	-0.00523784326489077
cg05778566	0.0599432071717397
cg07077978	0.0067153115644705
cg07894717	-0.0504104909712976
cg08547072	0.0396406660556174
cg10092231	0.00692763357082779
cg03253556	0.0661730686102825
cg02150231	-0.050948699870789
cg27580783	0.00362190904698323
cg05201958	0.0666679619615085
cg03693471	0.0647355261416733
cg01049995	-0.0195446153875903
cg01584000	0.0201542546689095
cg12203080	-0.0171342160364408
cg06258834	-0.00583669281738395
cg03250870	-0.0171302822042108
cg04333785	-0.0197556721210892
cg19873536	-0.00682331823540044
cg26460483	-0.0275761216489091
cg03143236	0.0281310620052206
cg02827061	-0.0188881602302233
cg12710247	0.00900955915149992
cg17087916	0.00852218743977416
cg15264991	0.00645756925184772
cg19717060	0.0433277912713957
cg23211736	-0.0129158340322697
cg15019353	0.0398115730329557
cg26672932	0.000595662941514472
cg11294626	0.0156758156641367
cg19752047	-0.0357295209044319
cg01698036	-0.00403753387999616
cg25338319	0.00800453606389794
cg18756498	0.00208273084132071
cg13745082	0.0170439769723719
cg20381985	0.0124019234593731
cg16312552	0.0648898839744839
cg17252077	0.00649719546635461
cg26274662	0.00303841730622392
cg18093064	0.00578718507401138
cg05330314	-0.0392141082990168
cg01620082	0.00147045523240081
cg15434056	-0.0206852714500161
cg06744472	0.0198259517576302
cg17960164	0.0053234165030941
cg10816016	-0.0949097703240539
cg11064537	7.59956277561388e-06
cg02810291	0.0673839060394116
cg07319098	-0.00203120099896432
cg20221591	-0.0239059510671867
cg08640904	-0.00536337321530085
cg27589058	0.0470075752709806
cg17995197	-0.0210128941969891
cg00039662	0.145490493656392
cg06976770	0.0515392907600292
cg19015046	0.0669968519873672
cg05758804	-0.0279273773851096
cg00626119	0.0384503851662308
cg14126884	-0.0546969961523135
cg09195771	-0.0415401629751508
cg09068447	-0.00638110349893346
cg01930446	-0.0323675176124865
cg12624750	0.118441488999308
cg02686174	0.0180466441762088
cg12998079	-0.116045106458833
cg11245384	0.0322893889991733
cg02500231	0.0140908634342249
cg17774776	-0.00786032846732644
cg06002476	-0.0939563779160016
cg04139465	-0.0365242572476573
cg09248429	0.0356704898502961
cg06864431	-0.094310670025973
cg16626063	-0.010110898372453
cg00090697	0.0037107819533738
cg16212587	-0.104552611517351
cg11915366	0.0700815631163527
cg12507207	-0.0298439204372882
cg11529819	-0.0814574608489865
cg01929764	-0.0149565006011156
cg08246632	0.0329715362470943
