## Supplementary Table 4 for "NEOage clocks - Epigenetic clocks to estimate post-menstrual and postnatal age in preterm infants"

ID	coef
(Intercept)	9.0303891809902
cg05394010	-0.180945191046034
cg26173375	0.0311116465515396
cg17250863	0.134438893264935
cg12510512	-0.000563963952264199
cg01287088	0.0169540647912951
cg09580592	0.0170184489703925
cg17040309	-0.00633376655634659
cg22002061	0.0107675152158204
cg17953764	0.0327655359573297
cg17178919	-0.00264695030323812
cg04777726	0.0299197076315674
cg17119907	0.032783532538471
cg10313947	0.201596430436997
cg04808027	-0.00394922479559243
cg15414975	0.0148940129529349
cg26459700	-0.0034205109797523
cg15872575	0.00591700880643551
cg16989117	0.0272632203962279
cg15760474	0.00136575311203932
cg23598212	-0.0530310192019901
cg02162534	-0.0119161931241013
cg14328115	0.124452733247331
cg02185675	0.0335212885080051
cg16885600	0.0177593546834031
cg09920172	-0.00119231425347182
cg25878452	0.153696474337754
cg13291836	-0.00321757929675608
cg24398268	0.107084560916636
cg05043431	-0.011393376386691
cg21435684	-0.00234247817502255
cg14136893	0.0112332125073757
cg24541835	-0.0960247618212869
cg13496862	0.0833097721111103
cg23241448	0.00852018422222748
cg10378364	-0.0322710377032591
cg21991195	-0.0265814201465982
cg13225830	-0.0926604290680362
cg10900641	-0.105564039030313
cg12063490	-0.0265548807292276
cg06665333	-0.0337693146031282
cg04785299	0.00065234180703254
cg03365751	0.0589773319629822
cg24202817	0.0758029943006426
cg19126169	-0.00749254074844956
cg09751239	0.070521828118293
cg24637308	0.0110447912912807
cg16521032	0.00699527178643199
cg24045078	-0.0726114086651662
cg13407169	-0.00893409770270337
cg16582344	0.169691877487945
cg25770702	0.00916520816303476
cg12530994	-0.0652473772473604
cg13488570	0.0785256012333284
cg05587118	-0.0688210990567586
cg15971010	0.0253071382715663
cg00583535	-0.0880636663106239
cg08662533	-0.0498574653561082
cg23176214	-0.0405973646352894
cg04861640	-0.0301049781902404
cg14569639	-0.0512001244561676
cg05265234	-0.067473053656816
cg17842621	-0.0120401240625941
cg05791870	0.0512644659198704
cg15184495	0.0273935872062139
cg02038852	0.076409238354482
cg08664849	-0.0588547927627374
cg25046790	-0.0211683899325027
cg27616227	-0.131951637035629
cg04880138	0.0359925013273568
cg00851261	-0.00567738049300194
cg05928290	0.0447922354145931
cg26559974	0.0726682895998688
cg12912663	-0.000366173957043587
cg09854409	-0.00288917807524807
cg22251148	0.000673656438324969
cg01330670	0.0362228836413714
cg18725867	0.0391685440753215
cg23563927	-0.014177573223512
cg00667789	0.00185970007399142
cg22685935	0.0231111985212536
cg27037305	0.000270753154842793
cg18648269	0.000397428592924708
cg00747959	0.0261863974717244
cg11822659	-0.0527725104231456
cg17716056	-0.000323528264830942
cg24222194	-0.000710145955219443
cg19791409	-0.017614664705684
cg23798064	0.0196597196437998
cg11453400	-0.0179459943615878
cg14862395	0.0437223712500723
cg00897095	-0.0294598989598571
cg16513215	0.00396277618986333
cg27475074	0.024175788646512
cg24896090	-0.0060232533950416
cg05588271	-0.00872347718877428
cg27539692	0.0123713719441861
cg08062194	0.00350010573454494
cg09887687	-0.228350044427822
cg11418620	0.000453116705175988
cg14777143	0.0274687444367067
cg05002837	0.0191414598045935
cg19445230	0.179734744296184
cg02200107	0.0619629831532425
cg16001811	-9.06383364029417e-05
cg01652514	-0.0147809152731666
cg05242561	0.0791373411294026
cg20745513	-0.00428186776859338
cg14879569	0.0115143439313286
cg04069811	-0.00800920061240929
cg07563385	0.0681494467991931
cg00427939	-0.00152190391190523
cg11135412	6.71574520283912e-05
cg21829116	0.028440125384665
cg21219851	0.0672052790931853
cg02704158	0.010605199777158
cg00713214	-0.029471408338191
cg10985479	0.00586436249717394
cg16242410	-0.160498035748149
cg00049440	-0.0548890042979203
cg19454119	0.123668359639442
cg20544356	0.0908233011317027
cg07231045	0.0233343367836832
cg00626856	-0.0997077398500447
cg26406689	-0.00654203735014257
cg01454951	-0.12170178128356
cg03089483	-0.0941379195958359
cg05494483	0.0176822913471233
cg11629026	-0.0231748159504921
cg03470646	0.00481111118816587
cg02485044	0.112571109654117
cg11736020	-0.00915191866396443
cg22196878	-0.000962257313176091
cg26164269	0.0691509746526733
cg12541478	-0.124865502646415
cg05784157	0.000168380507278197
cg22443975	-0.00805095173382372
cg04572760	0.0388623316114868
cg01964562	0.00346681517489035
cg00278392	-0.0434617094680208
cg13976508	0.000368814010530295
cg12654533	0.0163785582072997
cg09505476	0.0305511664357116
cg09235599	0.01571843291978
cg26678245	-0.0670875626982356
cg14929173	-0.0467087894127548
cg21296230	0.0519213316733402
cg25870071	0.056146993606532
cg15928398	0.0234279561653335
cg25732687	0.0362295952892455
cg00851394	-0.0044489122053456
cg12232783	-0.0440054911813222
cg03161393	0.0234497890759117
cg11992241	0.0869169405195961
cg23246961	-0.0552958472233752
cg17524429	0.0125970018368596
cg01099220	-0.063952914221617
cg06215416	0.0251919400904929
cg01456831	0.0445023736029725
cg04068313	0.0334141990868722
cg02459110	-0.0615941941257705
cg14350954	0.028519905781174
cg19818308	0.053920844428875
cg01102477	0.0566364749758063
cg26084259	0.0236729540345187
cg13366863	-2.97374485293665e-05
cg03951995	0.0535822129921565
cg23431382	0.0359792719254627
cg27430693	0.0173617575540679
cg11469308	0.0381583033316051
cg00870701	-0.0291913803185975
cg21664351	0.0560404396089447
cg05764738	-0.0188020697948839
cg15411900	-0.0321561448857817
cg16323245	-0.0226398082400151
cg06884254	0.0508433747963559
cg13935652	0.0351294402902162
cg25419384	-0.00438808517376092
cg04279026	-0.0214404510816283
cg13451481	-1.57703108666008e-05
cg09970435	9.75822679476139e-05
cg04379348	0.0141232891865797
cg12266861	0.0235357848639368
cg00599354	0.0103392524693121
cg13716443	-0.0132995464959292
cg24229553	0.00141130729091104
cg25827022	0.0739524794630154
cg15877915	0.007984301033139
cg14647896	0.0468117067780899
cg25049210	0.11737096137313
cg16159258	0.0726320050239091
cg24543970	-0.00666918512437573
cg09734183	-0.087365276581677
cg24420338	-0.0420279541263367
cg11965652	0.0523417867040806
cg02225096	-0.127042858781272
cg08599437	0.00394212311595816
cg23577104	-0.0138549155002057
cg11099684	0.0580493758251245
cg03211481	0.0204992997964662
cg18736736	-0.00858085270763313
cg07278006	-0.0168329915464206
cg06492494	-0.0691127627525619
cg17225909	0.00951395046942076
cg15699099	0.00954310063259867
cg05211746	-0.00525361207190118
cg17533663	0.000294397717188182
cg12391388	-0.00030047358474474
cg09163646	-0.123995179141708
cg24530795	0.000340117333860381
cg19303238	-0.0419123318304451
cg03097275	0.0266000855130117
cg01633438	0.00396900714402085
cg07842680	-0.0108640281838378
cg16298603	-0.115497122219298
cg05397524	0.0378064919068033
cg00747591	0.0259987257378823
cg11025705	-0.00271273713651714
cg10525394	-0.0270775670749811
cg20129842	-0.00601720200762657
cg03316587	0.0325183091968606
cg00013374	-0.0219600187599022
cg00103200	-0.000452085283867434
cg08211187	-0.0246064652346414
cg08203715	0.00652110450581648
cg10560060	0.0515712930275958
cg14611844	0.0146113961837206
cg22768358	0.00529150539910053
cg05077668	0.075137410671069
cg16804165	0.0556290490128924
cg26703752	0.0253447315944865
cg11701679	0.00156525258012131
cg26169700	-0.0194090919701744
cg07010088	0.0524035809184147
cg03009447	0.049488431904681
cg18246442	0.0489429536735228
cg11838152	-0.0192891201524054
cg09372472	0.032953142345106
cg23260877	-0.0619635789904651
cg02218268	-0.0370897318169729
cg22009500	-0.00200448646123684
cg15905435	-0.00441800458108909
cg12326725	0.000142620609859025
cg10585941	0.0567224934718147
cg01997105	0.0784105798391755
cg24032265	-0.0889627578923559
cg18036068	-0.00157267669383553
cg08924131	-0.00635914728122201
cg08090640	-0.0171484935564053
ch.2.75111475F	0.0232101429175565
cg17788374	0.140089028630443
cg15444722	0.0221873522251633
cg12143028	-0.0239711803475928
cg13560058	-0.00962931303967475
cg04436818	-0.00741205268682528
cg07318287	-0.149255299061241
cg04862002	0.0145269142576124
cg18769825	0.160866189975118
cg24162051	-0.00104356242084563
cg25392325	-0.0157342593198473
cg27664674	-0.00167486235615469
cg22007809	0.127314050905105
cg00465247	0.0987889146376304
cg23678254	-0.0641289695017824
cg17748470	-0.00167453088685912
cg13523386	0.0189348696209131
cg00966522	-0.0140700572494658
cg16128973	0.0693560438583878
cg11891239	-0.017040863190991
cg08840620	-0.00071069178658503
cg03976842	0.0591051008751957
cg23296904	-0.073325592968073
cg22511388	-0.0306399562984346
cg24536244	-0.0423091830631607
cg01548600	-0.0702331938222445
cg07154304	-0.000468460639359122
cg24293567	0.000322130125263348
cg06754358	0.0201718898803501
cg21861324	-0.0114720286255688
cg20236128	0.000811291835027275
cg07881152	0.179172146230264
cg04645211	0.0855747605086198
cg11762303	-0.0149591317561309
cg02284625	-0.004172274534749
cg10193222	9.07033188028707e-05
cg03691549	0.0156935384156918
cg08277548	0.0136472194018165
cg00902823	-0.000149136016682406
cg19238575	0.0134877758960872
cg15842366	-0.0565021429908105
cg16474118	-0.0596120673369602
cg27362010	-0.011169169668266
cg08639424	0.0198045434777441
cg15593604	0.134681799470054
cg00169725	2.91703309386248e-05
cg19746940	-0.123568618758094
cg01121910	0.00222917389967236
cg19642270	-0.0280471436075613
cg08935541	-0.110330550969456
cg02401149	0.0360023081581692
cg01138164	0.0635683860769173
cg08867549	0.0385319783268002
cg06797644	0.0320466014936432
cg19933595	-0.0375357531659884
cg25422051	-0.00033950070448827
cg00016841	-0.00793740706193042
cg26532527	0.121252299628805
cg26599989	0.0218811337290063
cg15727463	-0.0442347850362482
cg22948684	-0.104900520540639
cg05968312	-0.0821121828235118
cg07559526	0.03364197097655
cg07102919	-0.0340785539463447
cg06869609	0.0597595746457282
cg18500830	-0.0722752603431003
cg17721270	0.0245968447758623
cg10256330	0.0142962902094055
cg20870820	0.00746806547613264
cg24796046	-0.0765010282552557
cg00150523	-0.0144714827339355
cg02155558	0.000914746239246817
cg10931627	0.00409154379690005
cg04561571	-0.0494193740549737
cg26517376	-0.00542806757834593
cg08356618	-0.082400863825048
cg13315047	-0.0153774943205988
cg13202877	0.0137820130491494
cg13942103	-0.124714942604714
cg10302026	0.0124846850382511
cg21135560	0.00963558808657309
cg00975912	0.00270059139698925
cg27341789	-0.0334925186079273
cg22979812	0.0913272091088703
cg15823642	0.0331074577276587
cg07599451	0.0251834663302513
cg05385282	-0.0113121625947263
cg17583204	0.0122362863407103
cg04971650	0.0554320750475686
cg09786865	0.000364327844134677
cg06244990	-0.100490898125973
cg19764731	-0.0564058798477509
cg02063076	-0.0306618909498726
cg03502284	-0.0283113576764103
cg01745448	-0.0160495610799112
cg25845304	-0.0365493933832533
cg21978815	-0.00825858717544858
cg16825935	-0.0966738105917619
cg25550088	0.0176186662141675
cg11424970	-0.00539259260779343
cg13792444	0.046179257928683
cg17419815	0.000862800071381782
cg09495769	-0.0117341576441366
cg04282607	0.114939936960989
cg22483743	0.0130665385570068
cg24219985	0.050076991815058
cg01561154	0.0298323111936737
cg25028773	0.0213534097923695
cg07732472	0.0431583055479311
cg05653018	0.00293791816044566
cg16024258	-0.0273693751196715
cg06952310	0.0106043662690763
cg01916724	-0.0756089929276594
cg06916059	0.0293662335313559
cg25423386	-0.0467207181224227
cg17746033	0.0148996928923843
cg08756033	0.0231447318253759
cg18959748	-0.0705646840089725
cg02887723	0.042744218774297
cg22854981	0.0639823870645548
cg23700722	-0.0111472534296855
cg14870420	0.00715643867766431
cg15987431	-0.0035267611284588
cg13111471	0.0391692641750266
cg05624226	-0.368391741318808
cg22842797	0.0264357341105381
cg24675442	-0.141360047508837
cg04132407	-0.0364706501363644
cg08564831	-0.0162960016264635
cg02360587	0.0249137401354444
cg05292376	-0.000978616815290842
cg21982420	0.0196271875426046
cg26199493	0.00422802682927176
cg26179497	0.0134915183790966
cg02607450	-0.0259049969650601
cg16976594	-0.0150021728826485
cg24361808	-0.00773241385706358
cg09023900	-0.0118619041869542
cg05910867	0.00701600249167176
cg27481747	0.00059955113997221
cg12428558	0.039067472492721
cg22661942	-0.0499899512829704
cg06185452	0.0248144904869377
cg16076065	-0.0450051000054253
cg06423822	0.0334304276849649
cg20733386	0.00325139811988391
cg02961654	0.0353661681132306
cg13204699	0.00656292844567855
cg03922639	0.0192522650180146
cg25988603	0.0471885077683202
cg19224164	-0.0197807752507615
cg14448735	-0.0147470945014896
cg13624964	0.0949583945303542
cg04318178	-0.0394223576598986
cg12286573	0.0476680873674103
cg27472042	0.0912623122150971
cg10202436	-0.0168843138226192
cg27044264	-0.0300990502601576
cg22539465	-0.0327382957576717
cg00452400	0.00577481643245601
cg02717595	0.000348223292445858
cg27298253	0.0258960118659239
cg27343222	-0.0114811828746957
cg03138928	-0.00700301872148161
cg24474319	0.00250682793211713
cg13132182	0.0376625863868118
cg05669216	0.00103867172696298
cg02855432	-0.0274048452435903
cg01788483	0.000812157307493459
cg25212737	-0.112481702284933
cg26656815	0.00828704029474626
cg18197263	0.0191929694746541
cg19443705	0.00163573865728266
cg27496340	-0.00410203475375091
cg01362541	-0.022276002414994
cg03751055	-0.00641571740262149
cg24576672	-0.00666542447232012
cg06708956	0.0019685624219501
cg04290119	0.0621657374596233
cg06586713	0.00495871723685689
cg09418701	0.00161499515291319
cg25378279	0.0723714554894307
cg17047158	7.31401039062395e-07
cg11303900	0.0439683149131468
cg20359445	0.0290409579558304
cg21723559	-0.0377419317285091
cg05639004	0.00019642252254569
cg14032371	0.00740774184088605
cg23032936	-0.0428004192498044
cg03114057	-0.0010955375565134
cg02559928	0.0394812244061296
cg01019514	-0.0237231925492807
cg14051264	-0.125496358198746
cg12696399	0.00161156155507239
cg03835671	0.167753074393416
cg01435586	-0.0579483313714802
cg13066289	0.0630375678449132
cg07190012	0.0182705143144309
cg02330710	-0.021641425277455
cg22539432	0.0590518757209873
cg02976351	0.0110267194518993
cg03693471	0.0342463100423056
cg01049995	-0.0918815192629524
cg05303986	0.0338128431297407
cg11294335	0.0268051287313803
cg11876476	-0.0245735143669106
cg17087916	0.0396716909022298
cg11676038	0.0471885605513888
cg12289983	0.002450425853261
cg00721062	0.000559448949341478
cg26021884	0.000144455660605241
cg12591898	0.00315965961674449
cg04745805	-0.00222248537730607
cg00671011	0.0291499788797881
cg27478961	-0.00629275863005183
cg02828104	0.0160488715787685
cg14141514	-0.0623458986367564
cg00580497	-0.0367172012322457
cg20456564	0.0148630684403032
cg00546915	-0.0256973431649632
cg15287850	0.00940487577650336
cg09907658	-0.0292350958994795
cg25716102	0.0336047196425986
cg04379703	0.000393889515959408
cg12566573	0.111021278732976
cg17830308	0.0600810282389962
cg17001765	-0.0337174347731328
cg09026360	0.0641313633934936
cg12550344	0.0597586232388782
cg17715521	0.0332470811802731
cg06049452	-0.0422347905339898
cg05759148	0.0202959386087663
cg12031060	-0.0205672740447584
cg04180086	0.0401583134191461
cg11576877	0.0330138416357794
cg06913388	0.0265235142589014
cg17995197	-0.0302612863479062
cg19622474	0.026827259369553
cg01183537	0.0200553942450394
cg21658932	-0.000175725451659711
cg22388903	0.0370081750161994
cg17852991	0.149730285465522
cg17459233	-0.01320729952765
cg12344107	0.0212984215743904
cg00221494	-0.029575528905366
cg02686174	0.0718150290937425
cg13890447	0.00182480036586736
cg22645539	0.125056490830045
cg26800289	-0.187222986197228
cg24127477	-0.0869644274894012
cg06405246	-0.0696593129241215
cg02500231	0.00224308902500631
cg06002476	-0.0692312595001805
cg17254756	0.143313563543332
cg17171786	-0.00228357172331691
cg24619607	0.0312953037884676
cg16212587	-0.00623274377521962
cg22707438	0.0337927889196267
cg10926303	0.019234801339235
cg19771626	0.0133296439111576
cg14280287	0.0769306031643101
