## Supplementary Table 5 for "NEOage clocks - Epigenetic clocks to estimate post-menstrual and postnatal age in preterm infants"

Name	chr	pos	UCSC_RefGene_Name
cg05394010	chr16	2546596	TBC1D24
cg04777726	chr19	49340489	PLEKHA4;PLEKHA4;HSD17B14
cg24541835	chr1	12651540	DHRS3
cg05265234	chr22	38884016	DDX17;DDX17;DDX17;DDX17;DDX17;DDX17
cg21219851	chr17	78898189	RPTOR;RPTOR
cg00049440	chr9	73026643	KLF9
cg01454951	chr3	71730677	EIF4E3;EIF4E3;EIF4E3;EIF4E3
cg21664351	chr11	19841423	NAV2;NAV2;NAV2
cg12266861	chr1	35449720
cg07318287	chr1	154377429	IL6R;IL6R
cg04862002	chr17	9074365	NTN1
cg00465247	chr13	50703477
cg01138164	chr7	96648447
cg13942103	chr1	111177829
cg21135560	chr8	144946659	EPPK1
cg01916724	chr3	51975220	PARP3;PARP3;RRP9
cg05624226	chr5	180325954	BTNL8;BTNL8;BTNL8;BTNL8;BTNL8
cg13624964	chr14	86088696	FLRT2
cg17995197	chr2	26408167	FAM59B
cg06002476	chr3	8617065
