## Supplementary Table 6 for "NEOage clocks - Epigenetic clocks to estimate post-menstrual and postnatal age in preterm infants"

	ONTOLOGY	TERM	N	DE	P.DE	FDR
GO:0051240	BP	positive regulation of multicellular organismal process	1717	55.5	0.000101530604212178	1
GO:0007343	BP	egg activation	5	2	0.000488637355841379	1
GO:0071230	BP	cellular response to amino acid stimulus	63	7	0.000539308264807122	1
GO:0120162	BP	positive regulation of cold-induced thermogenesis	96	8	0.000645109263846585	1
GO:0005086	MF	ARF guanyl-nucleotide exchange factor activity	18	4	0.000719253481406075	1
GO:0032011	BP	ARF protein signal transduction	18	4	0.00124599435874616	1
GO:0032012	BP	regulation of ARF protein signal transduction	18	4	0.00124599435874616	1
GO:0043200	BP	response to amino acid	106	8	0.00126159591846291	1
GO:0031669	BP	cellular response to nutrient levels	223	11	0.00174701422017418	1
GO:0098772	MF	molecular function regulator	1668	45	0.00185581614546516	1
GO:0051239	BP	regulation of multicellular organismal process	3091	80	0.00185939492722176	1
GO:0002687	BP	positive regulation of leukocyte migration	120	7	0.00199912401286309	1
GO:0031668	BP	cellular response to extracellular stimulus	254	12	0.00200618606306946	1
GO:0071496	BP	cellular response to external stimulus	322	14	0.00209524302848006	1
GO:0051954	BP	positive regulation of amine transport	34	4	0.00234424561108088	1
GO:0045623	BP	negative regulation of T-helper cell differentiation	15	3	0.00247101470290018	1
GO:0106106	BP	cold-induced thermogenesis	140	9	0.00249643374976729	1
GO:0120161	BP	regulation of cold-induced thermogenesis	140	9	0.00249643374976729	1
GO:0042636	BP	negative regulation of hair cycle	5	2	0.00301157639678554	1
GO:0009966	BP	regulation of signal transduction	2976	75.3333333333333	0.00329481415897157	1
