## Supplementary Table 7 for "NEOage clocks - Epigenetic clocks to estimate post-menstrual and postnatal age in preterm infants"

	Description	N	DE	P.DE	FDR
path:hsa04974	Protein digestion and absorption	92	7	0.0025432527716253	0.826463250084872
path:hsa04144	Endocytosis	242	12.5	0.00483311842154896	0.826463250084872
path:hsa04512	ECM-receptor interaction	86	6	0.0131031855183759	1
path:hsa04151	PI3K-Akt signaling pathway	331	13.5	0.0218884783349282	1
path:hsa00450	Selenocompound metabolism	17	2	0.0265841978233973	1
path:hsa04972	Pancreatic secretion	93	5	0.0269679372038782	1
path:hsa04971	Gastric acid secretion	75	5	0.0273248262064296	1
path:hsa04150	mTOR signaling pathway	151	7	0.0374334371410264	1
path:hsa04640	Hematopoietic cell lineage	89	4	0.0462122030513505	1
path:hsa04727	GABAergic synapse	84	5	0.0469447204065581	1
path:hsa03410	Base excision repair	32	2.5	0.0642826135929407	1
path:hsa04064	NF-kappa B signaling pathway	95	4	0.0737709112366848	1
path:hsa00500	Starch and sucrose metabolism	30	2	0.0746391342946885	1
path:hsa04510	Focal adhesion	193	8	0.0828799780172142	1
path:hsa04261	Adrenergic signaling in cardiomyocytes	144	6	0.0930959869894971	1
path:hsa05412	Arrhythmogenic right ventricular cardiomyopathy	74	4	0.106935318655637	1
path:hsa05200	Pathways in cancer	506	15	0.109313257881781	1
path:hsa00920	Sulfur metabolism	10	1	0.111928784033015	1
path:hsa04657	IL-17 signaling pathway	88	3	0.120766341082755	1
path:hsa03022	Basal transcription factors	41	2	0.122128583254498	1
