## Supplementary Table 8 for "NEOage clocks - Epigenetic clocks to estimate post-menstrual and postnatal age in preterm infants"

	ONTOLOGY	TERM	N	DE	P.DE	FDR
GO:0042127	BP	regulation of cell population proliferation	1591	40	5.34190886299528e-05	1
GO:0008283	BP	cell population proliferation	1897	44	0.000139796711649994	1
GO:0008285	BP	negative regulation of cell population proliferation	715	23	0.000144783294410145	1
GO:0090191	BP	negative regulation of branching involved in ureteric bud morphogenesis	2	2	0.000224072825185314	1
GO:2001252	BP	positive regulation of chromosome organization	164	9.5	0.000246284844795411	1
GO:0031616	CC	spindle pole centrosome	14	3	0.000330509425042432	1
GO:0033044	BP	regulation of chromosome organization	323	12.5	0.000664900082049856	1
GO:0045843	BP	negative regulation of striated muscle tissue development	55	5	0.000970314025106637	1
GO:1901187	BP	regulation of ephrin receptor signaling pathway	2	2	0.000971984410108729	1
GO:0048635	BP	negative regulation of muscle organ development	56	5	0.00108076577962778	1
GO:0097028	BP	dendritic cell differentiation	38	4	0.00125990537999378	1
GO:0060021	BP	roof of mouth development	88	7	0.00141641819931624	1
GO:1901862	BP	negative regulation of muscle tissue development	58	5	0.00153736679951646	1
GO:0030513	BP	positive regulation of BMP signaling pathway	32	4	0.00161955302866369	1
GO:0016202	BP	regulation of striated muscle tissue development	143	8	0.00163674469616389	1
GO:0048385	BP	regulation of retinoic acid receptor signaling pathway	16	3	0.00165543877096897	1
GO:0045082	BP	positive regulation of interleukin-10 biosynthetic process	4	2	0.00168336883391311	1
GO:0070534	BP	protein K63-linked ubiquitination	49	4	0.00175553877998935	1
GO:0048634	BP	regulation of muscle organ development	147	8	0.0019218112555276	1
GO:1901861	BP	regulation of muscle tissue development	146	8	0.00194065212296168	1
