## Supplementary Table 9 for "NEOage clocks - Epigenetic clocks to estimate post-menstrual and postnatal age in preterm infants"

	Description	N	DE	P.DE	FDR
path:hsa04913	Ovarian steroidogenesis	50	3	0.0305045691205889	1
path:hsa04911	Insulin secretion	83	4	0.0580354487974986	1
path:hsa00920	Sulfur metabolism	10	1	0.0635494328977979	1
path:hsa00330	Arginine and proline metabolism	46	2	0.0660623210263602	1
path:hsa04664	Fc epsilon RI signaling pathway	66	3	0.0689829305658202	1
path:hsa00250	Alanine, aspartate and glutamate metabolism	36	2	0.0691860293452126	1
path:hsa04120	Ubiquitin mediated proteolysis	132	4	0.0765639489819126	1
path:hsa04261	Adrenergic signaling in cardiomyocytes	144	5	0.0797431390863962	1
path:hsa04020	Calcium signaling pathway	228	7	0.0802610307505027	1
path:hsa01100	Metabolic pathways	1400	21.5	0.0827951900967627	1
path:hsa00520	Amino sugar and nucleotide sugar metabolism	47	2	0.0837183667094073	1
path:hsa05221	Acute myeloid leukemia	64	3	0.0853382746769124	1
path:hsa04925	Aldosterone synthesis and secretion	95	4	0.0941511750167515	1
path:hsa04962	Vasopressin-regulated water reabsorption	43	2	0.0958227630574678	1
path:hsa00590	Arachidonic acid metabolism	61	2	0.0990080964986279	1
path:hsa04927	Cortisol synthesis and secretion	63	3	0.103475903215217	1
path:hsa05110	Vibrio cholerae infection	49	2	0.139903479319178	1
path:hsa04610	Complement and coagulation cascades	81	2	0.144076070674707	1
path:hsa00910	Nitrogen metabolism	15	1	0.144600617616157	1
path:hsa04725	Cholinergic synapse	111	4	0.144777378086761	1
