## Supplementary Table 10 for "NEOage clocks - Epigenetic clocks to estimate post-menstrual and postnatal age in preterm infants"

	ONTOLOGY	TERM	N	DE	P.DE	FDR
GO:0060090	MF	molecular adaptor activity	244	19.5	2.61984905881029e-05	0.299312820997077
GO:0030674	MF	protein-macromolecule adaptor activity	204	17.5	2.64948943079647e-05	0.299312820997077
GO:0009653	BP	anatomical structure morphogenesis	2628	93.3333333333333	0.00036075400639525	1
GO:0061061	BP	muscle structure development	649	30	0.000817243519837221	1
GO:0071149	CC	TEAD-2-YAP complex	2	2	0.000829613936436568	1
GO:0060187	CC	cell pole	2	2	0.00124016610690871	1
GO:0043005	CC	neuron projection	1245	51	0.00135112812526085	1
GO:0001725	CC	stress fiber	66	8	0.00149094428870597	1
GO:0097517	CC	contractile actin filament bundle	66	8	0.00149094428870597	1
GO:2000096	BP	positive regulation of Wnt signaling pathway, planar cell polarity pathway	8	3	0.00164092892480337	1
GO:0034330	BP	cell junction organization	629	32	0.00190548862751066	1
GO:0019215	MF	intermediate filament binding	14	3	0.00192713729059663	1
GO:0032432	CC	actin filament bundle	72	8	0.00213251244179354	1
GO:0032289	BP	central nervous system myelin formation	3	2	0.00247281453328891	1
GO:0090258	BP	negative regulation of mitochondrial fission	3	2	0.0026011582719471	1
GO:0003012	BP	muscle system process	457	21.8333333333333	0.00276093280594124	1
GO:0044297	CC	cell body	537	25.5	0.0030219067814788	1
GO:1904636	BP	response to ionomycin	4	2	0.00306956109657764	1
GO:1904637	BP	cellular response to ionomycin	4	2	0.00306956109657764	1
GO:0071936	MF	coreceptor activity involved in Wnt signaling pathway	8	3	0.00306994667197237	1
