## Supplementary Table 11 for "NEOage clocks - Epigenetic clocks to estimate post-menstrual and postnatal age in preterm infants"

	Description	N	DE	P.DE	FDR
path:hsa04310	Wnt signaling pathway	160	11	0.00563804820140634	1
path:hsa03022	Basal transcription factors	41	3	0.0382585766688834	1
path:hsa04150	mTOR signaling pathway	151	8	0.0409548512453372	1
path:hsa04514	Cell adhesion molecules	133	7	0.055839619373039	1
path:hsa04916	Melanogenesis	101	6	0.0575374173755753	1
path:hsa04750	Inflammatory mediator regulation of TRP channels	97	6.5	0.0678487404242832	1
path:hsa04971	Gastric acid secretion	75	5	0.0701572968381165	1
path:hsa00780	Biotin metabolism	3	1	0.0745147803124464	1
path:hsa04744	Phototransduction	27	2	0.080805733488801	1
path:hsa00630	Glyoxylate and dicarboxylate metabolism	30	2	0.0970358200187176	1
path:hsa04625	C-type lectin receptor signaling pathway	103	5	0.0984908711417847	1
path:hsa05146	Amoebiasis	98	5	0.0985952263276953	1
path:hsa05205	Proteoglycans in cancer	199	9	0.0989759531598264	1
path:hsa00515	Mannose type O-glycan biosynthesis	23	2	0.0996538362015267	1
path:hsa03410	Base excision repair	32	2.5	0.101507997479545	1
path:hsa04144	Endocytosis	244	10	0.102761294195724	1
path:hsa05031	Amphetamine addiction	66	4	0.107648802928742	1
path:hsa04152	AMPK signaling pathway	117	6	0.109755427511973	1
path:hsa04080	Neuroactive ligand-receptor interaction	320	9.16666666666667	0.125111384608538	1
path:hsa04070	Phosphatidylinositol signaling system	92	5	0.12605022083487	1
