## Supplementary Table 12 for "NEOage clocks - Epigenetic clocks to estimate post-menstrual and postnatal age in preterm infants"

	ONTOLOGY	TERM	N	DE	P.DE	FDR
GO:0110111	BP	negative regulation of animal organ morphogenesis	33	7	1.50081855686758e-05	0.339094944738661
GO:1905331	BP	negative regulation of morphogenesis of an epithelium	16	5	8.64716932197235e-05	0.951641205696613
GO:0060686	BP	negative regulation of prostatic bud formation	4	3	0.000172823666721358	0.951641205696613
GO:0030510	BP	regulation of BMP signaling pathway	88	9	0.000218810440561404	0.951641205696613
GO:0090191	BP	negative regulation of branching involved in ureteric bud morphogenesis	2	2	0.000250881472848229	0.951641205696613
GO:0048645	BP	animal organ formation	63	8.5	0.000320898779391021	0.951641205696613
GO:0060685	BP	regulation of prostatic bud formation	5	3	0.000364936681518837	0.951641205696613
GO:0060688	BP	regulation of morphogenesis of a branching structure	53	7	0.000371355157976279	0.951641205696613
GO:0090192	BP	regulation of glomerulus development	14	4	0.000382316795422211	0.951641205696613
GO:0072283	BP	metanephric renal vesicle morphogenesis	14	4	0.000504258477605173	0.951641205696613
GO:0030509	BP	BMP signaling pathway	146	11	0.000555551138375544	0.951641205696613
GO:0032675	BP	regulation of interleukin-6 production	143	9	0.000582041777636664	0.951641205696613
GO:0005402	MF	carbohydrate:cation symporter activity	19	4	0.000606490301815559	0.951641205696613
GO:0090185	BP	negative regulation of kidney development	16	4	0.000644477997689534	0.951641205696613
GO:0047045	MF	testosterone 17-beta-dehydrogenase (NADP+) activity	4	2	0.000704248067798324	0.951641205696613
GO:2000343	BP	positive regulation of chemokine (C-X-C motif) ligand 2 production	9	3	0.000725385020377788	0.951641205696613
GO:0032755	BP	positive regulation of interleukin-6 production	91	7	0.000751360618487751	0.951641205696613
GO:0030432	BP	peristalsis	10	3	0.000839410257077136	0.951641205696613
GO:0072006	BP	nephron development	137	11	0.000849343536609647	0.951641205696613
GO:0030513	BP	positive regulation of BMP signaling pathway	32	5	0.000906591713866725	0.951641205696613
