## Supplementary Table 13 for "NEOage clocks - Epigenetic clocks to estimate post-menstrual and postnatal age in preterm infants"

	Description	N	DE	P.DE	FDR
path:hsa05110	Vibrio cholerae infection	49	5	0.0044303057296943	1
path:hsa04961	Endocrine and other factor-regulated calcium reabsorption	51	5	0.0130902253578704	1
path:hsa04925	Aldosterone synthesis and secretion	95	7	0.0177978978310381	1
path:hsa04920	Adipocytokine signaling pathway	66	5	0.022338795028672	1
path:hsa04650	Natural killer cell mediated cytotoxicity	118	6.5	0.0315357173452436	1
path:hsa04217	Necroptosis	147	6	0.0396709182209861	1
path:hsa04261	Adrenergic signaling in cardiomyocytes	144	8	0.0399713503271485	1
path:hsa00980	Metabolism of xenobiotics by cytochrome P450	74	3	0.0439232520019814	1
path:hsa04970	Salivary secretion	86	5	0.0473923210414602	1
path:hsa00511	Other glycan degradation	18	2	0.0566603395732447	1
path:hsa05217	Basal cell carcinoma	63	4	0.062286340491488	1
path:hsa05412	Arrhythmogenic right ventricular cardiomyopathy	74	5	0.0666165663705422	1
path:hsa04020	Calcium signaling pathway	228	10.5	0.0733984670436083	1
path:hsa04060	Cytokine-cytokine receptor interaction	278	7	0.0823487304128945	1
path:hsa04978	Mineral absorption	54	3	0.0861725768552945	1
path:hsa04727	GABAergic synapse	84	5	0.0868375944591549	1
path:hsa04061	Viral protein interaction with cytokine and cytokine receptor	97	3.5	0.0971045985176263	1
path:hsa04935	Growth hormone synthesis, secretion and action	116	6	0.103216705086696	1
path:hsa05414	Dilated cardiomyopathy	92	5	0.10503579562344	1
path:hsa04066	HIF-1 signaling pathway	105	5	0.111209287977195	1
